# Pyocin efficacy in a murine model of *Pseudomonas aeruginosa* sepsis

**DOI:** 10.1101/2020.03.27.011908

**Authors:** Anne Six, Khedidja Mosbahi, Madhuri Barge, Colin Kleanthous, Thomas Evans, Daniel Walker

## Abstract

**Background:** Bloodstream infections with antibiotic resistant *Pseudomonas aeruginosa* are common and increasingly difficult to treat. Pyocins are naturally occurring protein antibiotics produced by *P. aeruginosa* that have potential for human use.

**Objectives:** To determine if pyocin treatment is effective in a murine model of sepsis with *P. aeruginosa*.

**Methods:** Recombinant pyocins S5 and AP41 were purified tested for efficacy in a *Galleria mellonella* infection model and a murine model of *P. aeruginosa* sepsis.

**Results:** Both pyocins produced no adverse effects when injected alone into mice and showed good in vitro antipseudomonal activity. In an invertebrate model of sepsis using *Galleria mellonella*, both pyocins significantly prolonged survival. Following injection into mice, both showed extensive distribution into different organs. When administered 5 hours after infection, both pyocins reduced mortality, with pyocin S5 being more effective than AP41.

**Conclusions:** Pyocins S5 and AP41 show in vivo biological activity and can improve survival in a murine model of *P. aeruginosa* infection. They hold promise as novel antimicrobial agents for treatment of multi-drug resistant infections with this microbe.
