## Supplementary material for "Pyocin efficacy in a murine model of *Pseudomonas aeruginosa* sepsis": Table S1

### Sheet: Sheet1
		Table S2: Murine health scoring
		Condition	Description	Overall severity score
		Normal	Normal stance and movement	0
		Hunched	Slightly hunched stance	1
			Pronounced hunched stance	2
		Starey coat	Mild piloerection of coat, mainly around back of neck	3
			Marked piloerection over whole body	4
		Lethargic	Slightly slower movement than usual	5
			Obviously slower movement	6
		Moribund	Unwillingness to move when encouraged to do so	7
