## Supplementary material for "Pyocin efficacy in a murine model of *Pseudomonas aeruginosa* sepsis": Table S2

### Sheet: Sheet1
		Table S3: Origin of the CFU recovered from mice tested for pyocin sensitivity
		Strain ID	Treatment	Origin
		AS1	AP41 200µg	Blood
		AS2	AP41 200µg	Blood
		AS3	AP41 200µg	Blood
		AS4	AP41 200µg	Blood
		AS5	AP41 200µg	Blood
		AS6	AP41 200µg	Blood
		AS7	AP41 200µg	Blood
		AS8	AP41 200µg	Blood
		AS9	AP41 20µg	Blood
		AS10	AP41 20µg	Blood
		AS11	AP41 20µg	Blood
		AS12	AP41 20µg	Blood
		AS13	AP41 20µg	Blood
		AS14	AP41 20µg	Blood
		AS15	AP41 20µg	Blood
		AS16	AP41 20µg	Blood
		AS17	AP41 2µg	Blood
		AS18	AP41 2µg	Blood
		AS19	AP41 2µg	Blood
		AS20	AP41 2µg	Blood
		AS21	AP41 2µg	Blood
		AS22	AP41 2µg	Blood
		AS23	AP41 2µg	Blood
		AS24	AP41 2µg	Blood
		AS25	BSA 200µg	Blood
		AS26	BSA 200µg	Blood
		AS27	BSA 200µg	Blood
		AS28	BSA 200µg	Blood
		AS29	BSA 200µg	Blood
		AS30	BSA 200µg	Blood
		AS31	BSA 200µg	Blood
		AS32	BSA 200µg	Blood
		AS33	S5 2µg	Liver
		AS34	S5 2µg	Liver
		AS35	S5 2µg	Lungs
		AS36	S5 2µg	Lungs
		AS37	S5 2µg	Lungs
		AS38	S5 2µg	Spleen
		AS39	S5 2µg	Spleen
		AS40	S5 2µg	Blood
		AS41	S5 2µg	Blood
		AS42	S5 2µg	Blood
		AS43	AP41 2µg	Liver
		AS44	AP41 2µg	Liver
		AS45	AP41 2µg	Liver
		AS46	AP41 2µg	Lungs
		AS47	AP41 2µg	Lungs
		AS48	AP41 2µg	Lungs
		AS49	AP41 2µg	Lungs
		AS50	AP41 2µg	Lungs
		AS51	AP41 2µg	Spleen
		AS52	AP41 2µg	Blood
		AS53	BSA 2µg	Spleen
		AS54	BSA 2µg	Blood
		AS55	BSA 2µg	Liver
		AS56	S5 2µg	Liver
		AS57	S5 2µg	Liver
		AS58	AP41 2µg	Liver
		AS59	AP41 2µg	Liver
		AS60	S5+AP41 2µg	Liver
		AS61	S5+AP41 2µg	Liver
		AS62	S5+AP41 2µg	Liver
		AS63	S5+AP41 2µg	Liver
		AS64	Gentamicin 2µg	Liver
		AS65	Gentamicin 2µg	Liver
		AS66	BSA 2µg	Liver
		AS67	BSA 2µg	Blood
		AS68	BSA 2µg	Lungs
		AS69	BSA 2µg	Spleen
		AS70	S5 2µg	Liver
		AS71	S5 2µg	Blood
		AS72	S5 2µg	Lungs
		AS73	S5 2µg	Spleen
		AS74	AP41 2µg	Liver
		AS75	AP41 2µg	Blood
		AS76	AP41 2µg	Lungs
		AS77	AP41 2µg	Spleen
		AS78	S5+AP41 2µg	Liver
		AS79	S5+AP41 2µg	Blood
		AS80	S5+AP41 2µg	Lungs
		AS81	S5+AP41 2µg	Spleen
		AS82	S5 2µg	Spleen
		AS83	S5 2µg	Spleen
		AS84	S5 2µg	Spleen
		AS85	S5 2µg	Spleen
		AS86	S5 2µg	Spleen
		AS87	S5 2µg	Lungs
		AS88	S5 2µg	Lungs
		AS90	S5 2µg	Lungs
		AS92	AP41 2µg	Spleen
		AS93	AP41 2µg	Spleen
		AS94	AP41 2µg	Spleen
		AS95	AP41 2µg	Spleen
		AS96	AP41 2µg	Spleen
		AS97	AP41 2µg	Lungs
		AS98	AP41 2µg	Lungs
		AS99	AP41 2µg	Lungs
		AS100	AP41 2µg	Lungs
		AS101	AP41 2µg	Lungs
		AS102	S5 2µg	Blood
		AS103	S5 2µg	Lungs
		AS104	S5 2µg	Lungs
		AS105	S5 2µg	Lungs
		AS106	S5 2µg	Lungs
		AS107	S5 2µg	Spleen
		AS108	S5 2µg	Spleen
		AS109	S5 2µg	Liver
		AS110	S5 2µg	Liver
		AS111	S5 2µg	Liver
		AS112	AP41 2µg	Blood
		AS113	AP41 2µg	Lungs
		AS114	AP41 2µg	Lungs
		AS115	AP41 2µg	Lungs
		AS116	AP41 2µg	Lungs
		AS117	AP41 2µg	Spleen
		AS118	AP41 2µg	Spleen
		AS119	AP41 2µg	Liver
		AS120	AP41 2µg	Liver
		AS121	AP41 2µg	Liver
